# Autophagy activators normalize aberrant Tau proteostasis and rescue synapses in human familial Alzheimer’s disease iPSC-derived cortical organoids

**DOI:** 10.1101/2025.06.25.661453

**Authors:** Sergio R. Labra, Jadon Compher, Akhil Prabhavalkar, Mireya Almaraz, Claudia Cedeño Kwong, Christine Baal, Maria Talantova, Nima Dolatabadi, Julian Piña-Sanz, Yubo Wang, Leonard Yoon, Swagata Ghatak, Zi Gao, Yuting Zhang, Dorit Trudler, Lynee Massey, Wei Lin, Anthony Balistreri, Michael Bula, Nicholas J. Schork, Tony S. Mondala, Steven R. Head, Jeffery W. Kelly, Stuart A. Lipton

## Abstract

Alzheimer’s disease (AD) is the most common form of dementia worldwide. Despite extensive progress, the cellular and molecular mechanisms of AD remain incompletely understood, partially due to inadequate disease models. To illuminate the earliest changes in hereditary (familial) Alzheimer’s disease, we developed an isogenic AD cerebrocortical organoid (CO) model. Our refined methodology produces COs containing excitatory and inhibitory neurons alongside glial cells, utilizing established isogenic wild-type and diseased human induced pluripotent stem cells (hiPSCs) carrying heterozygous familial AD mutations, namely PSEN1^ΔE9/WT^, PSEN1^M146V/WT^, or APP^swe/WT^. Our CO model reveals time-progressive accumulation of amyloid beta (Aβ) species, loss of monomeric Tau, and accumulation of aggregated high-molecular-weight (HMW) phospho(p)-Tau species. This is accompanied by neuronal hyperexcitability, as observed in early human AD cases on electroencephalography (EEG), and synapse loss. Single-cell RNA-sequencing analyses reveal significant differences in molecular abnormalities in excitatory vs. inhibitory neurons, helping explain AD clinical phenotypes. Finally, we show that chronic dosing with autophagy activators, including a novel CNS-penetrant mTOR inhibitor-independent drug candidate, normalizes pathologic accumulation of Aβ and HMW p-Tau, normalizes hyperexcitability, and rescues synaptic loss in COs. Collectively, our results demonstrate these COs are a useful human AD model suitable for assessing early features of familial AD etiology and for testing drug candidates that ameliorate or prevent molecular AD phenotypes.
