## Supplemental Tables 1-3 for "Autophagy activators normalize aberrant Tau proteostasis and rescue synapses in human familial Alzheimer’s disease iPSC-derived cortical organoids"

### Sheet: Supplem. Table 1
Supplementary Table 1
Labra S. et al. 2025
Details on the sc-RNA-seq sample and library preparation metrics
	Library Metrics
Experiment/Reaction #	Number of reads	Valid barcodes	Valid UMIs	Sequencing saturation	Confidently mapped reads in cells	Mean reads per cell	FastQ ID	3' Cellplex Oligo	% Viability	Orgd. Age	Batch ID	Genotype	Global ID
1	776516849	0.9709	0.9995	0.5953	0.9395	32167	02id061323	CMO311	0.92	2 Mo	LXXVI	WT/WT(GS)	tp2MgtA01
1	776516849	0.9709	0.9995	0.5953	0.9395	32167	02id061323	CMO312	0.76	2 Mo	LXXVI	WT/WT(GS)	tp2MgtA02
1	776516849	0.9709	0.9995	0.5953	0.9395	32167	02id061323	CMO301	0.89	2 Mo	LXXVI	WT/WT(GS)	tp2MgtA03
1	776516849	0.9709	0.9995	0.5953	0.9395	32167	02id061323	CMO302	0.9	2 Mo	LXXVI	PS1dE9/WT	tp2MgtB01
1	776516849	0.9709	0.9995	0.5953	0.9395	32167	02id061323	CMO303	0.93	2 Mo	LXXVI	PS1dE9/WT	tp2MgtB02
1	776516849	0.9709	0.9995	0.5953	0.9395	32167	02id061323	CMO304	0.92	2 Mo	LXXVI	PS1dE9/WT	tp2MgtB03
2	691356506	0.9756	0.9995	0.5159	0.9228	25014	01id072523	CMO305	0.9	2 Mo	LXXXII	WT/WT	tp2MgtX01
2	691356506	0.9756	0.9995	0.5159	0.9228	25014	01id072523	CMO306	0.945	2 Mo	LXXXII	WT/WT	tp2MgtX02
2	691356506	0.9756	0.9995	0.5159	0.9228	25014	01id072523	CMO307	0.935	2 Mo	LXXXII	WT/WT	tp2MgtX03
2	691356506	0.9756	0.9995	0.5159	0.9228	25014	01id072523	CMO308	0.91	2 Mo	LXXXII	PS1m146v/WT	tp2MgtY01
2	691356506	0.9756	0.9995	0.5159	0.9228	25014	01id072523	CMO309	0.96	2 Mo	LXXXII	PS1m146v/WT	tp2MgtY02
2	691356506	0.9756	0.9995	0.5159	0.9228	25014	01id072523	CMO310	0.955	2 Mo	LXXXII	PS1m146v/WT	tp2MgtY03
2	691356506	0.9756	0.9995	0.5159	0.9228	25014	01id072523	CMO311	0.965	2 Mo	LXXXII	APPswe/WT	tp2MgtZ01
2	691356506	0.9756	0.9995	0.5159	0.9228	25014	01id072523	CMO312	0.98	2 Mo	LXXXII	APPswe/WT	tp2MgtZ02
2	691356506	0.9756	0.9995	0.5159	0.9228	25014	01id072523	CMO301	0.955	2 Mo	LXXXII	APPswe/WT	tp2MgtZ03
3	489012872	0.9769	0.9997	0.4702	0.9186	22703	01id01_101524	CMO309	0.885	3 Mo	LXXXVI	WT/WT(GS)	tp3MgtA11
3	489012872	0.9769	0.9997	0.4702	0.9186	22703	01id01_101524	CMO310	0.89	3 Mo	LXXXVI	WT/WT(GS)	tp3MgtA12
3	489012872	0.9769	0.9997	0.4702	0.9186	22703	01id01_101524	CMO311	0.945	3 Mo	LXXXVI	PS1dE9/WT	tp3MgtB11
3	489012872	0.9769	0.9997	0.4702	0.9186	22703	01id01_101524	CMO312	0.95	3 Mo	LXXXVI	PS1dE9/WT	tp3MgtB12
3	489012872	0.9769	0.9997	0.4702	0.9186	22703	01id01_101524	CMO301	0.945	3 Mo	LXXXVI	PS1dE9/WT	tp3MgtB13
4	623054767	0.9787	0.9997	0.6142	0.946	18705	01id01_101524	CMO303	0.96	3 Mo	XCVIII	WT/WT	tp3MgtX31
4	623054767	0.9787	0.9997	0.6142	0.946	18705	01id01_101524	CMO304	0.95	3 Mo	XCVIII	WT/WT	tp3MgtX32
4	623054767	0.9787	0.9997	0.6142	0.946	18705	01id01_101524	CMO305	0.95	3 Mo	XCVIII	PS1m146v/WT	tp3MgtY31
4	623054767	0.9787	0.9997	0.6142	0.946	18705	01id01_101524	CMO306	0.93	3 Mo	XCVIII	PS1m146v/WT	tp3MgtY32
4	623054767	0.9787	0.9997	0.6142	0.946	18705	01id01_101524	CMO307	0.95	3 Mo	XCVIII	APPswe/WT	tp3MgtZ31
4	623054767	0.9787	0.9997	0.6142	0.946	18705	01id01_101524	CMO308	0.927	3 Mo	XCVIII	APPswe/WT	tp3MgtZ32
5	631636633	0.9823	0.9997	0.5408	0.9125	19095	02id02_101524	CMO309	0.94	3 Mo	XCVIII	WT/WT	tp3MgtX33
5	631636633	0.9823	0.9997	0.5408	0.9125	19095	02id02_101524	CMO310	0.965	3 Mo	XCVIII	PS1m146v/WT	tp3MgtY33
5	631636633	0.9823	0.9997	0.5408	0.9125	19095	02id02_101524	CMO311	0.965	3 Mo	XCVIII	APPswe/WT	tp3MgtZ33

### Sheet: Supplem. Table 2
Supplementary Table 2
Labra S. et al. 2025
Custom genes used for initial automated annotation with sctype tool.
tissueType	cellName	geneSymbolmore1	geneSymbolmore2	shortName
Brain	Astrocytes	SLC1A3,SLC1A2,GLUL,ALDH1L1,AQP4,IGFBP3,ATP13A4,CBS,SOX9,CD40,CD80,CD86,C5AR1,APOE,GJA1,AGT,SYNE1,FGFR3,GPR37L1,PLXNB1,SLC6A11		Astro
Brain	Cholinergic neurons	CHAT,SLC18A3,ACHE,ACLY,TAC1,SLC5A7		Neu_Chol
Brain	Dopaminergic neurons	TH,SLC6A3,FOXA2,KCNJ6,NR4A2,LMX1B,DBH,SLC6A2,PPP1R1B,DDC,SLC18A2,SLC18A3,NEUROD6,SMAD3,PITX3,SLC6A3		Neu_Dop
Brain	Endothelial cells	PECAM1,VWF,A2M,APOLD1,FLT1,TM4SF1,CD34,MCAM,ENG,PTPRC,VCAM1,CDH5,SLC9A3R2,TGFBR2,EMCN,CALCRL,CTGF,CLEC14A,VWF		Endot
Brain	GABAergic neurons	SLC6A1,GABBR1,GABBR2,GAD2,GAD1,SLC32A1,PAX2, SLC32A1, PVALB, SST, VIP	SLC17A7, SLC17A6	InNeu
Brain	Glutamatergic neurons	SLC17A7,SLC17A6,GRIN1,GRIN2B,GLS,GLUL,GRIN2A,MEIS2,SLC17A8,SLC1A1	GAD2,GAD1, SLC32A1	ExNeu
Brain	Immature neurons	NEUROD1,TBR1,STMN1,NCAM1,TUBB3		Neu_im
Brain	Immune system cells	MS4A1,CCR6,CXCR3,CD4,IL2RA,ISG20,TNFRSF8,Trac,Ltb,Cd52		Immun
Brain	Mature neurons	RBFOX3,MAP2,SYP,DLG4,TUBB3,MAPT,INA,GAP43,NRP1		Neu_mat
Brain	Microglial cells	P2RY12,ITGAM,CD40,PTPRC,CD68,AIF1,CX3CR1,TMEM119,ADGRE1,C1QA,NOS2,TNF,ISYNA1,CCL4,ADORA3,ADRB2,BHLHE41,BIN1,KLF2,NAV3,RHOB,SALL1,SIGLEC8,SLC1A3,SPRY1,TAL1,CSF1R,P2RY12		Mglia
Brain	Schwann cells	SOX10,EGR2,MBP,MPZ,GAP43,NCAM1,NGFR,CRYAB,NOV,ALDOC,PLP1,PMP22,CNP,NRN1		Schwann
Brain	Neural Progenitor cells	CSPG4,RNF5,EOMES,SOX1,NES,PAX3,PAX6,OTX2,CNTNAP1,ASCL1,SMARCA4,MSI1,MSI2,ADGRV1,RMI2		NPC
Brain	Neural stem cells	PROM1,NES,SOX9,KRT8,DLK1		NSC
Brain	Neuroblasts	NEUROD1,DLX2,PROX1,EOMES,TUBB3,PRDM8,MARCHF4		Neurobl
Brain	Neuroepithelial cells	NES,NOTCH1,HES1,HES3,CDH1,OCLN,SOX10		NEC
Brain	Oligodendrocyte precursor cells	LHFPL3,MEGF11,PCDH15,PDGFRA,CSPG4,RNF5,CNP,TNR,OLIG1,EPN2,VCAN,GPR37L1		OPC
Brain	Oligodendrocytes	OLIG1,OLIG2,OLIG3,CLDN11,MBP,MOG,MAG,GALC,CNP,SOX10,FA2H,UGT8,PLP1,ENPP2,ST18,PEX5L,PLLP,ANLN,ERMN,GJB1,SEMA4D,MYRF,PTGDS,TMEM63A		Oli
Brain	Radial glial cells	VIM,NES,PAX6,HES1,HES5,SLC1A3,FABP7,TNC,CDH2		RG
Brain	Schwann precursor cells	SOX10,GAP43,FABP7,MPZ,DHH,NGFR		SchwannPrec
Brain	Serotonergic neurons	TPH1,SLC6A4,FEV,HTR1A,HTR1B,FEV		Neu_Ser
Brain	Choroid Plexus	CHMP1A,SLC26A11,SLC4A10,CLIC6,SOSTDC1,KL,TTR		ChorPlx
Brain	Neurons_PG	ELAVL3,DYNC1I1,MYO5A,ATP6V0A1,VSNL1,SNAP25,STMN2,PNISR,CAMK2N1,BEX1,BEX2,MEG3,SLC12A5,NEFM,ENO2		Neu_2
Brain	Radial Glia_PG	RIIAD1,AXIN2,SPRY1,CDH4,EMX2,OLIG2,HES5,GLI3,PDGFD		RG_2
Brain	ImmatureNeu_PG	EPHA7,ROBO1,SOX5,FEZF2,RND2,NTRK3,TBR1,EPHA3,HIVEP2,CUL5,RAX,STIM2,POMC,SLC12A5,CUX2,PCLO,FUT9,NEUROG2,SSTR2,ICAM5,FOXD2,SLC6A5,BCL2,NF1,SYN1,YY2,CREB1,NES,LHX6,NOTCH1,SLC1A1		Neu_im_2
Brain	Neuroblast_PG	ITGA6,POU6F2,PROKR2,MAPK7,NEUROG2,NKX6-1,NEUROG1,PHF1,CUX2,EFNA2,EOMES,IGFBPL1,TRIM32,ERBB4,DRAXIN,SALL3,DLL3,ASCL1,PROK2,SP8,SP9,TSHZ1,PBX1,CNR1,PROS1,ZBED4,NES,KLK3,NCAM1,SIRT1,TUBB3,TACC3,EPHA4,NCAN,DAB1,VLDLR,LRP8,MARK2,DLX2,EZH2,GRM5,CCKBR,NTNG1		Neurobl_2

### Sheet: Supplem. Table 3
Supplementary Table 3
Labra S. et al. 2025
Curated marker genes used for validation
Marker Group	Genes
OPC markers	PDGFRA, RNF5, TNR, OLIG1, EPN2, VCAN, PTPRZ1, SOX6, LHFPL3
Oligo markers	MBP, ST18, CTNNA3, PIP4K2A, RNF220, TMEM144, PLP1, PDE4B, EDIL3, QKI, PHLPP1, MAN2A1, ENPP2, TF, C10orf90, MAP7, TMEM165, TTLL7, PRUNE2, SLC24A2, DOCK5, DOCK10, SLAIN1, FRMD4B
Oli markers	PLP1, MBP, MOG, OLIG2, CLDN11, ERMN, UGT8, MOBP, FA2H, CNP, OLIG1
Astrocyte markers	CDH20, SLC1A2, PTPRZ1, NPAS3, DTNA, SLC4A4, PITPNC1, RFX4, BMPR1B, GPM6A, GLIS3, GPC5, DCLK2, OBI1-AS1, QKI, TRPS1, LINC00299, LSAMP, CTNND2, LRIG1, OPHN1, SLC1A3, NHSL1, AQP4, MSI2
Ast markers	AQP4, ALDH1L1, BMPR1B, SLC14A1, GJA1, S100B
GABAergic markers	DLX5, GAD1, GAD2, SLC32A1, SST, PVALB, NPY, VIP
GABAergic Types markers	SLC12A1, SLC12A2, SLC12A5, PVALB, SST, NPY, VIP
Purkinje GABAergic neurons	PCP4, SKOR2, LHX1, FOXP2
GLUTamatergic markers	NEUROD1, NEUROD2, NEUROD6, SLC17A7, SATB2, SLC17A6
Upper vs Deep layer	CUX1, CUX2, RORB, MEF2C, STMN2, SATB2, SLA, BCL11B, NEUROD6, TBR1, FEZF2
Cerebellar Granule Neurons	ATOH1, PAX6, NEUROD1, CBLN1, NPTX2, RELN, RBFOX
Microglia	CCL3, CCL4, CD14, C1QB, CD83, CTSS, IBA1, CD45
Schwann cells	SOX10, ERBB3, ETV5, EGR2, MBP, MPZ, PMP22
Immature cells	STMN1, DCX, TUBB3, ASCL1, NEUROD1, DLX2
Intermediate Progenitors	PPP1R17, EOMES, EMX1, NEUROG1, NHLH1
G2M Phase/Cycling prog	MKI67, TOP2A, BIRC5
Mesenchymal progenitors	FGF2, SP7, ALPL
NCC	SOX8, ETS1, REST, PAX3, PAX7, TWIST1, SOX9, RUNX2, LUM, SPARC, COL2A1, ACAN
Perivascular fibroblasts	COL1A1, COL3A1, SLC2A1, CLDN1, PI16, THBS4, FN1, MMP2, WNT5A, BMP5, TGFB2
Telocytes	PDPN, CD34, PDGFRA, DCN, VWA1, CXCL12, TCF21, CXCL14
Other Neurons (autonomic/enteric)	ASCL1, PHOX2B, GDNF, RET, SOX10
Mesoderm/Non-telencephalon	ACTA2, TAGLN, CEBPD, COL6A3, SOX9, COL1A1, FGF2, SP7, ALPL, RUNX2, ITGA1, ENG, NGFR
NEC	TTR, KRT8, PTGDS, KRT18, FOLR1
NFAT family	NFAT5, NFAT2, NFAT1, NFAT4, NFAT3, NFATC, NFATC3, NFATC4
vRGs	TTF1, DLX2, GSX2, ASCL1, GLI3, OTX2, SOX6, OLIG2, GLI1
RG	SOX2, PAX6, GFAP, VIM, FABP7, HES1, HES5, SLC1A3, TNC, PDGFD
